# High-throughput algorithm predicts F-Type ATP synthase rotor ring stoichiometries of 8 to 27 protomers

**DOI:** 10.1101/2024.02.27.582367

**Authors:** Stepan D. Osipov, Egor V. Zinovev, Arina A. Anuchina, Alexander S. Kuzmin, Andronika V. Minaeva, Yury L. Ryzhykau, Alexey V. Vlasov, Ivan Yu. Gushchin

## Abstract

ATP synthases are large enzymes present in every living cell. They consist of a transmembrane and a soluble domain, each comprising multiple subunits. The transmembrane part contains an oligomeric rotor ring (c-ring), whose stoichiometry defines the ratio between the number of synthesized ATP molecules and the number of ions transported through the membrane. Currently, c-rings of F-Type ATP synthases consisting of 8 to 17 (except 16) subunits have been experimentally demonstrated. Here, we present an easy-to-use high-throughput computational approach based on AlphaFold that allows us to estimate the stoichiometry of all homooligomeric c-rings, whose sequences are present in genomic databases. We validate the approach on the available experimental data, obtaining the correlation as high as 0.94 for the reference data set, and use it to predict the existence of c-rings with stoichiometry varying from 8 to 27. We then conduct molecular dynamics simulations of two c-rings with stoichiometry above 17 to corroborate the machine learning-based predictions. Our work strongly suggests existence of rotor rings with previously undescribed high stoichiometry in natural organisms and highlights the utility of AlphaFold-based approaches for studying homooligomeric proteins.
