## Supplementary material for "High-throughput algorithm predicts F-Type ATP synthase rotor ring stoichiometries of 8 to 27 protomers": Archive including all Supporting Information data: Supporting_data_stoichiometry_1_reference_dataset.csv

Species name	Uniprot ID (if available) or PDB ID	Experimental stoichiometry	Predicted stoichiometry	RMSD
Euglena gracilis	6TDU_AO	10	8.75	3.245344512973935
Sus scrofa	A1XQS5	8	7.5	5.1327525339927496
Bacillus sp. PS3	P00845	10	11.5	6.311603818030457
Pisum sativum	P08212	14	15.0	5.90425465312871
Synechococcus elongatus PCC 6301	P08445	14	15.0	9.221168872013463
Paramecium tetraurelia	P16001	10	10.0	6.595531548761194
Propionigenium modestum	P21905	11	12.6	4.340337250375639
Alkalihalophilus pseudofirmus OF4	P22483	13	13.4	11.592236200954968
Synechocystis sp. PCC 6803 substr. Kazusa	P27182	14	14.4	5.718034030057344
Bos taurus	P32876	8	7.5	4.879554615440599
Saccharomyces cerevisiae S288C	P61829	10	11.0	3.1995043450321736
Escherichia coli K-12	P68699	10	10.6	5.96176962288339
Spinacia oleracea	P69447	14	15.0	4.431674804789747
[Clostridium] paradoxum	Q0ZS24	11	12.0	2.6628174381520617
Synechococcus elongatus PCC 7942 = FACHB-805	Q31RF5	14	15.0	9.221168872013463
Yarrowia lipolytica CLIB122	Q37695	10	9.8	4.092972886208099
Acetobacterium woodii	Q59166	9	12.4	3.245344512973935
Bacillus sp. TA2.A1	Q71CG8	13	12.8	7.880589387623968
Gloeobacter violaceus PCC 7421	Q7NCR9	15	15.8	10.127259317212951
Ilyobacter tartaricus	Q8KRV3	11	12.6	3.790514684417397
Fusobacterium nucleatum subsp. nucleatum ATCC 25586	Q8RGD7	11	12.4	4.598626167978119
Tetrahymena thermophila	Q951A5	10	9.4	6.281217349656433
Polytomella sp. Pringsheim 198.80	D7P7X5	10	13.0	10.238055584522368
Ogataea angusta	C0HK59	10	10.6	4.761611077291926
Burkholderia pseudomallei S13	B1H977	17	19.2	16.53169450600762
Mycolicibacterium smegmatis MC2 155	A0R205	9	10.6	5.865867957710996
Paracoccus denitrificans PD1222	A1B618	12	12.0	4.982244128119858
Arthrospira platensis HN01	A5HEI4	15	15.2	10.238055584522368
Mycolicibacterium phlei	A0A238HCK9	9	10.6	6.370522397553654
Toxoplasma gondii GT1	A0A125YJV2	10	11.25	3.4484579106572855
Nicotiana tabacum	P06286	14	14.8	6.38717075255331
