## Supplementary material for "High-throughput algorithm predicts F-Type ATP synthase rotor ring stoichiometries of 8 to 27 protomers": Archive including all Supporting Information data: Supporting_data_stoichiometry_3_above_30.csv

id	rank_001_stoich	rank_002_stoich	rank_003_stoich	rank_004_stoich	rank_005_stoich	average_stoich	dispersion_stoich	cluster_size
A0A101I6V0	41	39	38	37	38	38.6	2.3	15
A0A1F5A2E2	31	33	31	32	34	32.2	1.7	27
A0A1F9VKV4	29	32	37	29	31	31.6	10.8	4
A0A1F9YYP8	30	33	31	33	31	31.6	1.8	4
A0A1T5EER0	32	30	30	29	31	30.4	1.3	2
A0A1V5YEW1	29	31	29	30	31	30	1	1
A0A1W9PB95	29	29	29	30	29	29.2	0.2	7
A0A1Y6K7F9	35	34	36	35	33	34.6	1.3	7
A0A2P6WGT0	33	35	36	34	4	34.5	1.666666667	2
A0A2S0KQ38	34	34	32	35	32	33.4	1.8	1
A0A356B1Q3	None	35	None	39	None	37	8	1
A0A3B9KMD3	31	30	29	31	31	30.4	0.8	1
A0A3B9PAD4	32	35	30	None	34	32.75	4.916666667	9
A0A524ARZ7	None	None	38	41	None	39.5	4.5	5
A0A524JZC9	36	35	32	34	36	34.6	2.8	1
A0A7C6S494	42	39	39	42	42	40.8	2.7	3
A0A7V7ATT6	41	38	39	41	None	39.75	2.25	3
A0A7X7TQP3	34	32	29	32	30	31.4	3.8	2
A0A831L4H1	36	31	31	34	33	33	4.5	2
A0A849W7L2	29	32	None	None	33	31.33333333	4.333333333	1
A0A928C8H2	30	31	35	31	3	31.75	4.916666667	2
A0A933Q025	31	31	29	31	31	30.6	0.8	2
A0A938LPC5	32	32	31	33	3	32	0.666666667	1
A0A970L3G4	None	39	39	33	35	36.5	9	1
